# Discovery and Visualization of Age-dependent Patterns in the Diurnal Transcriptome of Drosophila

**DOI:** 10.1101/2022.04.06.487011

**Authors:** Benjamin Sebastian, Rosalyn M. Fey, Patrick Morar, Brittany Lasher, Eileen S. Chow, Jadwiga M. Geibultowicz, David A. Hendrix

## Abstract

Many critical life processes are regulated by input from 24-hour external light/dark cycles, such as metabolism, cellular homeostasis, and detoxification. The circadian clock, which helps coordinate the response to these diurnal light/dark cycles, remains rhythmic across lifespan; however, rhythmic transcript expression is altered during normal aging. To better understand how aging impacts diurnal expression, we present an improved Fourier-based method for detecting and visualizing rhythmicity that is based on the relative power of the 24-hour period compared to other periods (RP24). We apply RP24 to transcript-level expression profiles from the heads of young (5-day) and old (55-day) *Drosophila melanogaster*, and reveal novel age-dependent rhythmicity changes that may be masked at the gene level. We show that core clock transcripts phase advance during aging, while most rhythmic transcripts phase delay. Transcripts rhythmic only in young flies tend to peak before lights on, while transcripts only rhythmic in old peak after lights on. We show that several pathways including glutathione metabolism, gain or lose coordinated rhythmic expression with age providing insight into possible mechanisms of age-onset neurodegeneration. Remarkably, we find that many pathways show very robust coordinated rhythms across lifespan, highlighting their putative roles in promoting neural health. We investigate statistically enriched transcription factor binding site motifs that may be involved in these rhythmicity changes.
