## Supplementary Table 6 for "Discovery and Visualization of Age-dependent Patterns in the Diurnal Transcriptome of Drosophila"

### Sheet: LLCsPhase2to6_Xrp1site_DAVIDinp
Transcript Symbol	Transcript ID	Gene ID	Phase	RP24	q-value	Flybase Link	Expression Figure
MICAL-like-RA	FBtr0075898	FBgn0036333	5	0.757822	0.042756	FlyBase MICAL-like-RA	Figure for MICAL-like-RA
CG9780-RA	FBtr0078959	FBgn0037230	5.5	0.374623	0.045142	FlyBase CG9780-RA	Figure for CG9780-RA
CG3038-RA	FBtr0070108	FBgn0040373	3.5	0.885541	0.039479	FlyBase CG3038-RA	Figure for CG3038-RA
CG15279-RA	FBtr0080686	FBgn0028886	4.5	1.08203	0.043198	FlyBase CG15279-RA	Figure for CG15279-RA
Obp57b-RA	FBtr0086293	FBgn0043534	2.2	1.13679	0.044229	FlyBase Obp57b-RA	Figure for Obp57b-RA
RhoGEF64C-RB	FBtr0332738	FBgn0035574	3.9	0.578831	0.046673	FlyBase RhoGEF64C-RB	Figure for RhoGEF64C-RB
CG42613-RH	FBtr0304688	FBgn0261262	4.4	0.834288	0.042524	FlyBase CG42613-RH	Figure for CG42613-RH
ctrip-RM	FBtr0344030	FBgn0260794	3.6	-0.025781	0.044793	FlyBase ctrip-RM	Figure for ctrip-RM
Obp83cd-RA	FBtr0078584	FBgn0046878	2.2	0.74564	0.043758	FlyBase Obp83cd-RA	Figure for Obp83cd-RA
CG3829-RA	FBtr0072396	FBgn0035091	5	1.38029	0.021821	FlyBase CG3829-RA	Figure for CG3829-RA
CG2082-RA	FBtr0078675	FBgn0027608	4.9	-0.686008	0.0455	FlyBase CG2082-RA	Figure for CG2082-RA
Rtnl1-RE	FBtr0079040	FBgn0053113	3.2	1.24926	0.020338	FlyBase Rtnl1-RE	Figure for Rtnl1-RE
Mec2-RA	FBtr0074669	FBgn0030993	3.7	0.655765	0.037353	FlyBase Mec2-RA	Figure for Mec2-RA
ATPsynG-RB	FBtr0110872	FBgn0010612	2.5	0.717865	0.045959	FlyBase ATPsynG-RB	Figure for ATPsynG-RB
CG1620-RC	FBtr0336918	FBgn0033183	3.3	1.86827	0.018191	FlyBase CG1620-RC	Figure for CG1620-RC
14-3-3epsilon-RA	FBtr0083565	FBgn0020238	3.7	1.20377	0.029738	FlyBase 14-3-3epsilon-RA	Figure for 14-3-3epsilon-RA
Dys-RD	FBtr0110915	FBgn0260003	2.6	2.07105	0.005754	FlyBase Dys-RD	Figure for Dys-RD
Cyp6a2-RA	FBtr0086133	FBgn0000473	2.3	0.472888	0.041581	FlyBase Cyp6a2-RA	Figure for Cyp6a2-RA
Ehbp1-RF	FBtr0114627	FBgn0034180	2.8	0.853416	0.033998	FlyBase Ehbp1-RF	Figure for Ehbp1-RF
dsx-RF	FBtr0339710	FBgn0000504	3.7	1.0628	0.032888	FlyBase dsx-RF	Figure for dsx-RF
CG12512-RA	FBtr0079077	FBgn0031703	2.5	1.18581	0.04386	FlyBase CG12512-RA	Figure for CG12512-RA
eIF4E1-RF	FBtr0076493	FBgn0015218	4.3	0.988387	0.031288	FlyBase eIF4E1-RF	Figure for eIF4E1-RF
fon-RC	FBtr0301287	FBgn0032773	4.4	1.14412	0.037151	FlyBase fon-RC	Figure for fon-RC
Tsp97E-RA	FBtr0085082	FBgn0039465	5.4	2.21122	0.005754	FlyBase Tsp97E-RA	Figure for Tsp97E-RA
CG7766-RA	FBtr0071351	FBgn0030087	4.7	1.94756	0	FlyBase CG7766-RA	Figure for CG7766-RA
pps-RB	FBtr0304744	FBgn0082831	3.1	2.60284	0.010249	FlyBase pps-RB	Figure for pps-RB
fax-RA	FBtr0075412	FBgn0014163	5.3	1.42294	0.018637	FlyBase fax-RA	Figure for fax-RA
Atpalpha-RI	FBtr0300191	FBgn0002921	4.9	0.566681	0.013512	FlyBase Atpalpha-RI	Figure for Atpalpha-RI
sm-RW	FBtr0308793	FBgn0003435	4.5	0.493123	0.018637	FlyBase sm-RW	Figure for sm-RW
Wdr33-RA	FBtr0078713	FBgn0046222	3.9	0.429576	0.032888	FlyBase Wdr33-RA	Figure for Wdr33-RA
CG32121-RB	FBtr0113424	FBgn0052121	4.6	1.68659	0.003712	FlyBase CG32121-RB	Figure for CG32121-RB
Rchy1-RB	FBtr0331186	FBgn0031816	4.9	1.34805	0.025789	FlyBase Rchy1-RB	Figure for Rchy1-RB
Argk-RD	FBtr0076545	FBgn0000116	2.5	1.83117	0.014133	FlyBase Argk-RD	Figure for Argk-RD
Atpalpha-RG	FBtr0089515	FBgn0002921	4.8	0.610247	0.034766	FlyBase Atpalpha-RG	Figure for Atpalpha-RG
CG11768-RB	FBtr0302489	FBgn0037625	4.7	0.919064	0.036386	FlyBase CG11768-RB	Figure for CG11768-RB
Vps35-RA	FBtr0071772	FBgn0034708	4.4	2.10071	0.016938	FlyBase Vps35-RA	Figure for Vps35-RA
CycT-RA	FBtr0075206	FBgn0025455	2.3	1.49235	0.007274	FlyBase CycT-RA	Figure for CycT-RA
her-RA	FBtr0080883	FBgn0001185	4.7	1.3239	0.017474	FlyBase her-RA	Figure for her-RA
Corin-RB	FBtr0088909	FBgn0033192	3	0.400098	0.046227	FlyBase Corin-RB	Figure for Corin-RB
CG2182-RA	FBtr0078730	FBgn0037360	2.4	1.64177	0.015004	FlyBase CG2182-RA	Figure for CG2182-RA
CG15282-RB	FBtr0302946	FBgn0028855	3.5	0.829851	0.031288	FlyBase CG15282-RB	Figure for CG15282-RB
CG42674-RB	FBtr0302713	FBgn0261556	5.7	1.50845	0.013512	FlyBase CG42674-RB	Figure for CG42674-RB
Ald-RK	FBtr0310660	FBgn0000064	3.4	1.45009	0.007274	FlyBase Ald-RK	Figure for Ald-RK
CG17111-RB	FBtr0303508	FBgn0039048	5.6	1.04792	0.033257	FlyBase CG17111-RB	Figure for CG17111-RB
Rho1-RD	FBtr0087214	FBgn0014020	3.5	0.704853	0.041734	FlyBase Rho1-RD	Figure for Rho1-RD
CG31689-RC	FBtr0077705	FBgn0031449	5.1	1.34688	0.017474	FlyBase CG31689-RC	Figure for CG31689-RC
CG2818-RA	FBtr0077537	FBgn0031566	4.5	1.46227	0.033998	FlyBase CG2818-RA	Figure for CG2818-RA
dl-RA	FBtr0081005	FBgn0260632	3.3	1.73936	0.014133	FlyBase dl-RA	Figure for dl-RA
Lst-RC	FBtr0306006	FBgn0034140	4.3	0.861359	0.033524	FlyBase Lst-RC	Figure for Lst-RC
CG31689-RD	FBtr0077706	FBgn0031449	5.5	0.846237	0.046227	FlyBase CG31689-RD	Figure for CG31689-RD
CG14184-RB	FBtr0302366	FBgn0036932	5.4	1.6531	0.020338	FlyBase CG14184-RB	Figure for CG14184-RB
CG7971-RF	FBtr0303107	FBgn0035253	3.2	1.2433	0.030327	FlyBase CG7971-RF	Figure for CG7971-RF
rho-RA	FBtr0072694	FBgn0004635	5.5	0.879529	0.04508	FlyBase rho-RA	Figure for rho-RA
CAHbeta-RA	FBtr0081958	FBgn0037646	5.6	2.24848	0.010249	FlyBase CAHbeta-RA	Figure for CAHbeta-RA
Stat92E-RI	FBtr0334582	FBgn0016917	5.9	1.77027	0.022646	FlyBase Stat92E-RI	Figure for Stat92E-RI
CG8654-RA	FBtr0086340	FBgn0034479	3.3	3.66309	0.003712	FlyBase CG8654-RA	Figure for CG8654-RA
dan-RA	FBtr0084803	FBgn0039286	5.9	0.886505	0.044884	FlyBase dan-RA	Figure for dan-RA
kar-RB	FBtr0302563	FBgn0001296	2.6	1.0852	0.023417	FlyBase kar-RB	Figure for kar-RB
Nc73EF-RI	FBtr0112860	FBgn0010352	4.2	1.42946	0.01179	FlyBase Nc73EF-RI	Figure for Nc73EF-RI
gfzf-RE	FBtr0334671	FBgn0250732	2.3	0.867038	0.04264	FlyBase gfzf-RE	Figure for gfzf-RE
hth-RE	FBtr0100454	FBgn0001235	4.1	0.691886	0.019427	FlyBase hth-RE	Figure for hth-RE
CG33143-RF	FBtr0343010	FBgn0053143	4.7	1.94642	0.011106	FlyBase CG33143-RF	Figure for CG33143-RF
CG18476-RA	FBtr0082443	FBgn0037931	3.7	1.95638	0.016938	FlyBase CG18476-RA	Figure for CG18476-RA
CG10466-RA	FBtr0081291	FBgn0032822	2.7	1.38679	0.024052	FlyBase CG10466-RA	Figure for CG10466-RA
Trp1-RA	FBtr0079931	FBgn0011584	4.4	2.20602	0.01179	FlyBase Trp1-RA	Figure for Trp1-RA
Gug-RI	FBtr0333048	FBgn0010825	2.8	0.765011	0.028867	FlyBase Gug-RI	Figure for Gug-RI
Alg11-RA	FBtr0078422	FBgn0037108	3.7	0.703982	0.030065	FlyBase Alg11-RA	Figure for Alg11-RA
CG2841-RF	FBtr0343597	FBgn0003159	4.7	0.855384	0.020616	FlyBase CG2841-RF	Figure for CG2841-RF
Rel-RB	FBtr0089339	FBgn0014018	3.7	0.62316	0.014577	FlyBase Rel-RB	Figure for Rel-RB
Frl-RA	FBtr0075775	FBgn0267795	4.7	0.794967	0.029125	FlyBase Frl-RA	Figure for Frl-RA
Taf12-RA	FBtr0082442	FBgn0011290	4.7	1.19644	0.03761	FlyBase Taf12-RA	Figure for Taf12-RA
CG10737-RW	FBtr0340452	FBgn0034420	4.7	0.850543	0.047003	FlyBase CG10737-RW	Figure for CG10737-RW
Mlf-RE	FBtr0302149	FBgn0034051	3.7	1.22955	0.022182	FlyBase Mlf-RE	Figure for Mlf-RE
AANAT1-RB	FBtr0072255	FBgn0019643	4.8	1.7575	0.025112	FlyBase AANAT1-RB	Figure for AANAT1-RB
CG1344-RA	FBtr0086034	FBgn0027507	3.5	1.15774	0.033074	FlyBase CG1344-RA	Figure for CG1344-RA
Pcd-RA	FBtr0085458	FBgn0024841	4.5	0.654088	0.048207	FlyBase Pcd-RA	Figure for Pcd-RA
CG18171-RA	FBtr0072800	FBgn0035262	3.8	1.13015	0.011106	FlyBase CG18171-RA	Figure for CG18171-RA
PlexA-RA	FBtr0089223	FBgn0025741	3.9	3.18094	0.003712	FlyBase PlexA-RA	Figure for PlexA-RA
Dab-RC	FBtr0305084	FBgn0000414	4.5	1.52917	0.028027	FlyBase Dab-RC	Figure for Dab-RC
Rim-RR	FBtr0336714	FBgn0053547	3.3	1.21654	0.036597	FlyBase Rim-RR	Figure for Rim-RR
Wnt4-RA	FBtr0089291	FBgn0010453	4.1	0.811953	0.042754	FlyBase Wnt4-RA	Figure for Wnt4-RA
CG31028-RC	FBtr0290050	FBgn0051028	4.2	1.0985	0.033074	FlyBase CG31028-RC	Figure for CG31028-RC
CG5381-RA	FBtr0080060	FBgn0032218	3.7	0.4635	0.036597	FlyBase CG5381-RA	Figure for CG5381-RA
CG12581-RA	FBtr0078962	FBgn0037213	3	1.06559	0.034766	FlyBase CG12581-RA	Figure for CG12581-RA
ctp-RA	FBtr0070706	FBgn0011760	2.7	0.550202	0.049426	FlyBase ctp-RA	Figure for ctp-RA
Liprin-gamma-RD	FBtr0113107	FBgn0034720	3.3	2.08724	0.020616	FlyBase Liprin-gamma-RD	Figure for Liprin-gamma-RD
tth-RB	FBtr0073849	FBgn0030502	5.1	1.35232	0.025455	FlyBase tth-RB	Figure for tth-RB
Svil-RW	FBtr0345104	FBgn0266696	2.3	1.28828	0.021821	FlyBase Svil-RW	Figure for Svil-RW
UGP-RD	FBtr0301698	FBgn0035978	5	1.05431	0.038333	FlyBase UGP-RD	Figure for UGP-RD
AspRS-RB	FBtr0332882	FBgn0002069	2.7	0.584022	0.044229	FlyBase AspRS-RB	Figure for AspRS-RB
CG14778-RA	FBtr0070254	FBgn0029580	3.9	1.13028	0.044159	FlyBase CG14778-RA	Figure for CG14778-RA
GABA-B-R2-RC	FBtr0339154	FBgn0027575	2.2	0.539479	0.032697	FlyBase GABA-B-R2-RC	Figure for GABA-B-R2-RC
Zasp66-RG	FBtr0089564	FBgn0035917	3.5	1.26652	0.010249	FlyBase Zasp66-RG	Figure for Zasp66-RG
Sin3A-RE	FBtr0303565	FBgn0022764	3.6	0.365364	0.041139	FlyBase Sin3A-RE	Figure for Sin3A-RE
drpr-RB	FBtr0072799	FBgn0027594	3.2	1.10352	0.033669	FlyBase drpr-RB	Figure for drpr-RB
Tgt-RA	FBtr0077971	FBgn0031321	3	0.885906	0.041427	FlyBase Tgt-RA	Figure for Tgt-RA
mura-RC	FBtr0082118	FBgn0037705	3.7	1.17792	0.039656	FlyBase mura-RC	Figure for mura-RC
Cks85A-RB	FBtr0305339	FBgn0037613	4.1	0.82801	0.048728	FlyBase Cks85A-RB	Figure for Cks85A-RB
CG34135-RC	FBtr0308891	FBgn0083971	3.2	0.832987	0.04264	FlyBase CG34135-RC	Figure for CG34135-RC
UbcE2M-RC	FBtr0332139	FBgn0035853	6	2.02402	0.011106	FlyBase UbcE2M-RC	Figure for UbcE2M-RC
frtz-RB	FBtr0333544	FBgn0086698	4.1	0.889717	0.034557	FlyBase frtz-RB	Figure for frtz-RB
LanB2-RA	FBtr0076382	FBgn0267348	4.8	1.70095	0.007274	FlyBase LanB2-RA	Figure for LanB2-RA
CG14767-RA	FBtr0088718	FBgn0040777	5.8	1.26516	0.019089	FlyBase CG14767-RA	Figure for CG14767-RA
qless-RA	FBtr0085769	FBgn0051005	3	1.45174	0.018191	FlyBase qless-RA	Figure for qless-RA
CG6282-RB	FBtr0076637	FBgn0035914	2.9	1.2776	0.030643	FlyBase CG6282-RB	Figure for CG6282-RB
Doa-RS	FBtr0299748	FBgn0265998	4.2	0.827268	0.033869	FlyBase Doa-RS	Figure for Doa-RS
Lapsyn-RA	FBtr0071583	FBgn0034602	4.4	2.26528	0.011106	FlyBase Lapsyn-RA	Figure for Lapsyn-RA
CG18659-RE	FBtr0306381	FBgn0027561	5.3	1.16603	0.026577	FlyBase CG18659-RE	Figure for CG18659-RE
Letm1-RC	FBtr0072349	FBgn0284252	2.1	0.321371	0.046673	FlyBase Letm1-RC	Figure for Letm1-RC
Usp30-RB	FBtr0343537	FBgn0029819	4.3	0.227297	0.049053	FlyBase Usp30-RB	Figure for Usp30-RB
mod(mdg4)-RR	FBtr0084077	FBgn0002781	2.2	2.12045	0.003712	FlyBase mod(mdg4)-RR	Figure for mod(mdg4)-RR
unc-104-RG	FBtr0304680	FBgn0267002	5.1	0.74579	0.049534	FlyBase unc-104-RG	Figure for unc-104-RG
Ca-alpha1D-RH	FBtr0332023	FBgn0001991	3.7	1.00825	0.010249	FlyBase Ca-alpha1D-RH	Figure for Ca-alpha1D-RH
CG11414-RA	FBtr0072307	FBgn0035024	3.9	0.673509	0.042754	FlyBase CG11414-RA	Figure for CG11414-RA
SERCA-RE	FBtr0072212	FBgn0263006	2.4	1.43976	0.014133	FlyBase SERCA-RE	Figure for SERCA-RE
CG9631-RA	FBtr0082898	FBgn0027563	4.8	1.58181	0.021143	FlyBase CG9631-RA	Figure for CG9631-RA
mim-RD	FBtr0302035	FBgn0053558	4.5	0.843245	0.044621	FlyBase mim-RD	Figure for mim-RD
CG43340-RK	FBtr0306939	FBgn0263077	3.9	0.84594	0.046596	FlyBase CG43340-RK	Figure for CG43340-RK
SdhA-RB	FBtr0086552	FBgn0261439	4.5	0.761999	0.016938	FlyBase SdhA-RB	Figure for SdhA-RB
Arr1-RA	FBtr0081030	FBgn0000120	4.9	2.48267	0.013512	FlyBase Arr1-RA	Figure for Arr1-RA
CG9911-RA	FBtr0074243	FBgn0030734	3.7	2.02523	0.009636	FlyBase CG9911-RA	Figure for CG9911-RA
Glo1-RA	FBtr0089013	FBgn0283450	5	0.214608	0.04508	FlyBase Glo1-RA	Figure for Glo1-RA
PIG-L-RB	FBtr0083843	FBgn0038763	2.7	1.32862	0.034557	FlyBase PIG-L-RB	Figure for PIG-L-RB
Gclc-RB	FBtr0071108	FBgn0040319	5.5	0.873038	0.034766	FlyBase Gclc-RB	Figure for Gclc-RB
Tao-RG	FBtr0304000	FBgn0031030	5	1.18488	0.028867	FlyBase Tao-RG	Figure for Tao-RG
GABPI-RA	FBtr0077652	FBgn0031495	3.2	0.584392	0.028027	FlyBase GABPI-RA	Figure for GABPI-RA
Efa6-RH	FBtr0334559	FBgn0051158	2.6	2.59394	0.005754	FlyBase Efa6-RH	Figure for Efa6-RH
CanA-14F-RD	FBtr0332870	FBgn0267912	3.4	1.19515	0.029125	FlyBase CanA-14F-RD	Figure for CanA-14F-RD
CG14995-RF	FBtr0300877	FBgn0035497	5.8	1.21034	0.028027	FlyBase CG14995-RF	Figure for CG14995-RF
CG9132-RB	FBtr0074354	FBgn0030791	3.9	0.783651	0.045743	FlyBase CG9132-RB	Figure for CG9132-RB
l(2)01289-RB	FBtr0086137	FBgn0010482	3.6	1.14152	0.027683	FlyBase l(2)01289-RB	Figure for l(2)01289-RB
Thor-RB	FBtr0345289	FBgn0261560	3.5	2.07514	0.029125	FlyBase Thor-RB	Figure for Thor-RB
Sply-RA	FBtr0087007	FBgn0010591	5.7	0.428645	0.028867	FlyBase Sply-RA	Figure for Sply-RA
CG4822-RA	FBtr0078156	FBgn0031220	5.9	1.16722	0.023784	FlyBase CG4822-RA	Figure for CG4822-RA
CG5098-RA	FBtr0086732	FBgn0034300	4.6	1.00386	0.038551	FlyBase CG5098-RA	Figure for CG5098-RA
Fas1-RC	FBtr0083334	FBgn0285925	3.8	1.21859	0.021564	FlyBase Fas1-RC	Figure for Fas1-RC
CG13585-RB	FBtr0072304	FBgn0035020	2.9	1.62282	0.024052	FlyBase CG13585-RB	Figure for CG13585-RB
alpha-Catr-RC	FBtr0330254	FBgn0029105	3.4	1.85289	0.016399	FlyBase alpha-Catr-RC	Figure for alpha-Catr-RC
Elp3-RA	FBtr0077439	FBgn0031604	2.4	0.971393	0.038029	FlyBase Elp3-RA	Figure for Elp3-RA
CG9928-RA	FBtr0080496	FBgn0032472	3.9	0.931752	0.042351	FlyBase CG9928-RA	Figure for CG9928-RA
Nhe2-RJ	FBtr0334171	FBgn0040297	3.4	0.816496	0.033257	FlyBase Nhe2-RJ	Figure for Nhe2-RJ
CG1440-RA	FBtr0071197	FBgn0030038	4	0.780328	0.044621	FlyBase CG1440-RA	Figure for CG1440-RA
unc-119-RA	FBtr0071066	FBgn0025549	4.3	0.699797	0.018637	FlyBase unc-119-RA	Figure for unc-119-RA
SERCA-RI	FBtr0343281	FBgn0263006	4.7	1.46528	0.028304	FlyBase SERCA-RI	Figure for SERCA-RI
gbb-RA	FBtr0072127	FBgn0024234	3.3	1.1866	0.028027	FlyBase gbb-RA	Figure for gbb-RA
cnc-RL	FBtr0306755	FBgn0262975	5.6	1.87469	0.010249	FlyBase cnc-RL	Figure for cnc-RL
Prosalpha6-RA	FBtr0079948	FBgn0250843	3.2	0.180997	0.041139	FlyBase Prosalpha6-RA	Figure for Prosalpha6-RA
eIF3e-RA	FBtr0075345	FBgn0025582	3	0.720788	0.037353	FlyBase eIF3e-RA	Figure for eIF3e-RA
Eaat2-RC	FBtr0301316	FBgn0026438	3.9	1.24673	0.041734	FlyBase Eaat2-RC	Figure for Eaat2-RC
GEFmeso-RG	FBtr0340387	FBgn0050115	2.5	1.48387	0.030953	FlyBase GEFmeso-RG	Figure for GEFmeso-RG
CG6833-RA	FBtr0075774	FBgn0036405	2.9	0.823389	0.046227	FlyBase CG6833-RA	Figure for CG6833-RA
Ctr1A-RB	FBtr0308592	FBgn0062413	4.3	1.75076	0.017474	FlyBase Ctr1A-RB	Figure for Ctr1A-RB
RpS14b-RA	FBtr0071096	FBgn0004404	3.8	1.24251	0.033869	FlyBase RpS14b-RA	Figure for RpS14b-RA
CG9674-RD	FBtr0075344	FBgn0036663	4.5	1.21536	0.019089	FlyBase CG9674-RD	Figure for CG9674-RD
Vrp1-RA	FBtr0071793	FBgn0243516	3.8	0.582054	0.049692	FlyBase Vrp1-RA	Figure for Vrp1-RA
AnxB9-RD	FBtr0089520	FBgn0000083	3.9	1.53132	0.023009	FlyBase AnxB9-RD	Figure for AnxB9-RD
PK1-R-RE	FBtr0305681	FBgn0038201	3.3	1.42925	0.027683	FlyBase PK1-R-RE	Figure for PK1-R-RE
Lip3-RA	FBtr0082771	FBgn0023495	2.2	1.37079	0.015735	FlyBase Lip3-RA	Figure for Lip3-RA
CG9410-RE	FBtr0330253	FBgn0033086	3.4	0.231547	0.044142	FlyBase CG9410-RE	Figure for CG9410-RE
heph-RU	FBtr0300269	FBgn0011224	3.1	1.1824	0.024513	FlyBase heph-RU	Figure for heph-RU
GATAd-RA	FBtr0079993	FBgn0032223	4.8	1.07634	0.032412	FlyBase GATAd-RA	Figure for GATAd-RA
CG31205-RB	FBtr0300451	FBgn0051205	2.7	1.28754	0.014133	FlyBase CG31205-RB	Figure for CG31205-RB
Eph-RA	FBtr0089082	FBgn0025936	5.9	1.61947	0.017474	FlyBase Eph-RA	Figure for Eph-RA
Ir62a-RA	FBtr0100014	FBgn0053971	2.9	1.94524	0.005754	FlyBase Ir62a-RA	Figure for Ir62a-RA
Syp-RF	FBtr0083961	FBgn0038826	4.2	1.55948	0.030643	FlyBase Syp-RF	Figure for Syp-RF
Egfr-RA	FBtr0071653	FBgn0003731	4.3	1.57984	0.021821	FlyBase Egfr-RA	Figure for Egfr-RA
CG31612-RB	FBtr0300999	FBgn0051612	3	0.601798	0.043683	FlyBase CG31612-RB	Figure for CG31612-RB
Adk3-RD	FBtr0339379	FBgn0042094	2.8	1.73704	0.014577	FlyBase Adk3-RD	Figure for Adk3-RD
CG6329-RD	FBtr0087636	FBgn0033872	3.1	0.73802	0.039301	FlyBase CG6329-RD	Figure for CG6329-RD
emp-RA	FBtr0072402	FBgn0010435	4.1	1.63282	0.010249	FlyBase emp-RA	Figure for emp-RA
CG6024-RC	FBtr0113164	FBgn0036202	4.5	3.0339	0.005754	FlyBase CG6024-RC	Figure for CG6024-RC
Sos-RA	FBtr0080541	FBgn0001965	3.2	1.1731	0.003712	FlyBase Sos-RA	Figure for Sos-RA
loj-RE	FBtr0301447	FBgn0061492	4.9	0.359311	0.042756	FlyBase loj-RE	Figure for loj-RE
Mal-B2-RA	FBtr0080276	FBgn0032382	4.9	1.2807	0.028027	FlyBase Mal-B2-RA	Figure for Mal-B2-RA
Plc21C-RD	FBtr0078050	FBgn0004611	5.9	0.643374	0.046876	FlyBase Plc21C-RD	Figure for Plc21C-RD
CG1662-RB	FBtr0342624	FBgn0030481	5.6	1.31577	0.021821	FlyBase CG1662-RB	Figure for CG1662-RB
CG32687-RA	FBtr0071458	FBgn0052687	3.5	1.56225	0.019923	FlyBase CG32687-RA	Figure for CG32687-RA
Irp-1B-RA	FBtr0082259	FBgn0024957	4.8	1.58893	0.012733	FlyBase Irp-1B-RA	Figure for Irp-1B-RA
Gp150-RA	FBtr0071813	FBgn0013272	4.6	1.05882	0.04264	FlyBase Gp150-RA	Figure for Gp150-RA
Gp150-RC	FBtr0071815	FBgn0013272	4	1.99209	0.023009	FlyBase Gp150-RC	Figure for Gp150-RC
CG30197-RA	FBtr0087494	FBgn0050197	3.9	0.950999	0.042978	FlyBase CG30197-RA	Figure for CG30197-RA
Fhos-RJ	FBtr0333889	FBgn0266084	2.2	0.660278	0.048728	FlyBase Fhos-RJ	Figure for Fhos-RJ
sktl-RB	FBtr0342801	FBgn0016984	5	1.61455	0.014577	FlyBase sktl-RB	Figure for sktl-RB
Mur2B-RC	FBtr0343517	FBgn0025390	3	1.96872	0.018191	FlyBase Mur2B-RC	Figure for Mur2B-RC
chas-RD	FBtr0340635	FBgn0263258	3.4	0.952379	0.027683	FlyBase chas-RD	Figure for chas-RD
Ald-RD	FBtr0084999	FBgn0000064	4	1.60889	0.024052	FlyBase Ald-RD	Figure for Ald-RD
btl-RB	FBtr0100676	FBgn0285896	3.6	1.35852	0.034766	FlyBase btl-RB	Figure for btl-RB
sesB-RA	FBtr0073421	FBgn0003360	4.3	0.034533	0.018637	FlyBase sesB-RA	Figure for sesB-RA
rad-RK	FBtr0340352	FBgn0265597	2.2	0.712977	0.046227	FlyBase rad-RK	Figure for rad-RK
pasi2-RC	FBtr0082018	FBgn0037680	4.9	0.952405	0.005754	FlyBase pasi2-RC	Figure for pasi2-RC
abo-RA	FBtr0080168	FBgn0000018	5.1	1.61227	0.005754	FlyBase abo-RA	Figure for abo-RA
CG42673-RD	FBtr0302711	FBgn0261555	4.3	2.48312	0.009636	FlyBase CG42673-RD	Figure for CG42673-RD
CG5835-RA	FBtr0083751	FBgn0038682	3.9	1.67841	0.005754	FlyBase CG5835-RA	Figure for CG5835-RA
Pcf11-RG	FBtr0339986	FBgn0264962	5.9	1.29959	0.041734	FlyBase Pcf11-RG	Figure for Pcf11-RG
Mlc2-RA	FBtr0089747	FBgn0002773	3.1	1.30892	0.029464	FlyBase Mlc2-RA	Figure for Mlc2-RA
Nckx30C-RD	FBtr0303908	FBgn0028704	5	0.814169	0.032697	FlyBase Nckx30C-RD	Figure for Nckx30C-RD
CG42516-RA	FBtr0300660	FBgn0260390	3.8	1.33416	0.03446	FlyBase CG42516-RA	Figure for CG42516-RA
corn-RC	FBtr0299641	FBgn0259173	4.5	1.66346	0.023417	FlyBase corn-RC	Figure for corn-RC
Dgkepsilon-RB	FBtr0339705	FBgn0020930	4.1	2.25986	0.012733	FlyBase Dgkepsilon-RB	Figure for Dgkepsilon-RB
Mnt-RD	FBtr0301821	FBgn0023215	5.8	1.5818	0.019089	FlyBase Mnt-RD	Figure for Mnt-RD
GluRIIA-RI	FBtr0079106	FBgn0004620	3.9	1.41782	0.021143	FlyBase GluRIIA-RI	Figure for GluRIIA-RI
ZAP3-RC	FBtr0071489	FBgn0052685	4.5	1.41862	0.033978	FlyBase ZAP3-RC	Figure for ZAP3-RC
CG31705-RA	FBtr0080242	FBgn0028490	4.2	0.895999	0.039858	FlyBase CG31705-RA	Figure for CG31705-RA
CG9747-RB	FBtr0346162	FBgn0039754	4.7	0.235376	0.048207	FlyBase CG9747-RB	Figure for CG9747-RB
l(1)G0193-RB	FBtr0071130	FBgn0027280	5.2	1.44274	0.024935	FlyBase l(1)G0193-RB	Figure for l(1)G0193-RB
noc-RB	FBtr0342913	FBgn0005771	4.6	1.36542	0.033257	FlyBase noc-RB	Figure for noc-RB
pug-RA	FBtr0082265	FBgn0020385	3.8	0.957005	0.044621	FlyBase pug-RA	Figure for pug-RA
Acsl-RI	FBtr0100431	FBgn0263120	4.5	1.17755	0.033074	FlyBase Acsl-RI	Figure for Acsl-RI
CG8929-RA	FBtr0086285	FBgn0034504	2.6	2.40452	0.009636	FlyBase CG8929-RA	Figure for CG8929-RA
CG32944-RG	FBtr0339973	FBgn0052944	5.4	0.94003	0.043683	FlyBase CG32944-RG	Figure for CG32944-RG
CG8180-RC	FBtr0345392	FBgn0034021	4.7	1.58632	0.014133	FlyBase CG8180-RC	Figure for CG8180-RC
Moe-RC	FBtr0071272	FBgn0011661	5.4	0.72891	0.047575	FlyBase Moe-RC	Figure for Moe-RC
CG11686-RA	FBtr0082735	FBgn0040551	4.7	2.36961	0.01179	FlyBase CG11686-RA	Figure for CG11686-RA
RpL36-RB	FBtr0070156	FBgn0002579	3	1.3045	0.039656	FlyBase RpL36-RB	Figure for RpL36-RB
Mkp3-RB	FBtr0075035	FBgn0036844	5.2	1.09497	0.04386	FlyBase Mkp3-RB	Figure for Mkp3-RB
CG3894-RC	FBtr0300130	FBgn0035059	2.6	1.06165	0.047003	FlyBase CG3894-RC	Figure for CG3894-RC
pigs-RA	FBtr0070948	FBgn0029881	5.2	0.437929	0.047375	FlyBase pigs-RA	Figure for pigs-RA
so-RA	FBtr0088970	FBgn0003460	2	0.997631	0.030065	FlyBase so-RA	Figure for so-RA
CG30460-RB	FBtr0087009	FBgn0050460	4.9	1.68012	0.030953	FlyBase CG30460-RB	Figure for CG30460-RB
Rab5-RG	FBtr0330668	FBgn0014010	5	2.38275	0.007274	FlyBase Rab5-RG	Figure for Rab5-RG
Fem-1-RA	FBtr0086245	FBgn0034542	3	0.259688	0.048207	FlyBase Fem-1-RA	Figure for Fem-1-RA
CG30460-RE	FBtr0113378	FBgn0050460	4.3	1.23138	0.030643	FlyBase CG30460-RE	Figure for CG30460-RE
Nnf1b-RA	FBtr0078008	FBgn0051658	2.8	1.42059	0.031288	FlyBase Nnf1b-RA	Figure for Nnf1b-RA
